# Robust Variation in Infant Gut Microbiome Assembly Across a Spectrum of Lifestyles

**DOI:** 10.1101/2022.03.30.486467

**Authors:** Matthew R. Olm, Dylan Dahan, Matthew M. Carter, Bryan D. Merrill, Brian Yu, Sunit Jain, Xian Dong Meng, Surya Tripathi, Hannah Wastyk, Norma Neff, Susan Holmes, Erica D. Sonnenburg, Aashish R. Jha, Justin L. Sonnenburg

## Abstract

Infant microbiome assembly is intensely studied in infants from industrialized nations, but little is known about this process in populations living non-industrialized lifestyles. In this study we deeply sequenced infant stool samples from the Hadza hunter-gatherers of Tanzania and analyzed them in a global meta-analysis. Infant microbiomes develop along lifestyle-associated trajectories, with over twenty percent of genomes detected in the Hadza infant gut representing phylogenetically diverse novel species. Industrialized infants, even those who are breastfed, have microbiomes characterized by a paucity of *Bifidobacterium infantis* and gene cassettes involved in human milk utilization. Strains within lifestyle-associated taxonomic groups are shared between mother-infant dyads, consistent with early-life inheritance of lifestyle-shaped microbiomes. The population-specific differences in infant microbiome composition and function underscore the importance of studying microbiomes from people outside of wealthy, industrialized nations.

**Recognition of work on indigenous communities:** Research involving indigenous communities is needed for a variety of reasons including to ensure that scientific discoveries and understanding appropriately represent all populations and do not only benefit those living in industrialized nations. Special considerations must be made to ensure that this research is conducted ethically and in a non-exploitative manner. In this study we performed deep metagenomic sequencing on fecal samples that were collected from Hadza hunter-gatherers in 2013/2014 and were analyzed in previous publications using different methods (*1, 2*). A material transfer agreement with the National Institute for Medical Research in Tanzania ensures that stool samples collected are used solely for academic purposes, permission for the study was obtained from the National Institute of Medical Research (MR/53i 100/83, NIMR/HQ/R.8a/Vol.IX/1542) and the Tanzania Commission for Science and Technology, and verbal consent was obtained from the Hadza after the study’s intent and scope was described with the help of a translator. The publications that first described these samples included several scientists and Tanzanian field-guides as co-authors for the critical roles they played in sample collection, but as no new samples were collected in this study, only scientists who contributed to the analyses described here were included as co-authors in this publication. It is currently not possible for us to travel to Tanzania and present our results to the Hadza people, however we intend to do so once the conditions of the COVID-19 pandemic allow it.
