## Supplementary material for "Robust Variation in Infant Gut Microbiome Assembly Across a Spectrum of Lifestyles": Table S1

### Sheet: Infant MGX Studies
Reference	SRA/Accession	Paper title	Paper link	Country	Population (greatest specificity in original publication)	Lifestyle	Number samples	Number subjects	Used in this study (used only healthy infant subjects in disease vs healthy studies and infants with age and subject metadata as well as total sequencing > 1Gbp)	HDI	HDI Rank
Vatenan et al. 2016	SRP090628	Variation in Microbiome LPS Immunogenicity Contributes to Autoimmunity in Humans	https://www.ncbi.nlm.nih.gov/pmc/articles/PMC4950857/	Finland	Espoo	Industrialized	265	71	40	0.938	11
Vatenan et al. 2016	SRP090628	Variation in Microbiome LPS Immunogenicity Contributes to Autoimmunity in Humans	https://www.ncbi.nlm.nih.gov/pmc/articles/PMC4950857/	Estonia	Tartu	Industrialized	175	70	42	0.892	29
Vatenan et al. 2016	SRP090628	Variation in Microbiome LPS Immunogenicity Contributes to Autoimmunity in Humans	https://www.ncbi.nlm.nih.gov/pmc/articles/PMC4950857/	Russia (Karelia)	Russia Karelia (Petrozavodsk)	Transitional	303	70	38	NA
Pehrsson and Tsukayama et al. Nature (2016)	SRP066479	Interconnected microbiomes and resistomes in low-income human habitats	https://www.nature.com/articles/nature17672	Peru	Lima	Transitional	14	14	8	0.777	79
Pehrsson and Tsukayama et al. Nature (2016)	SRP066479	Interconnected microbiomes and resistomes in low-income human habitats	https://www.nature.com/articles/nature17672	El Salvador	South of San Salvador	Transitional	16	7	3	0.673	124
Stewart et al. 2018	phs001443.v1.p1	Temporal development of the gut microbiome in early childhood from the TEDDY study	https://www.nature.com/articles/s41586-018-0617-x	Colorado (US)	Colorado	Industrialized	1706	114	57	0.926	17
Stewart et al. 2018	phs001443.v1.p1	Temporal development of the gut microbiome in early childhood from the TEDDY study	https://www.nature.com/articles/s41586-018-0617-x	Finland	Finland	Industrialized	2574	221	94	0.938	11
Stewart et al. 2018	phs001443.v1.p1	Temporal development of the gut microbiome in early childhood from the TEDDY study	https://www.nature.com/articles/s41586-018-0617-x	Georgia (US)	Georgia	Industrialized	549	40	32	0.926	17
Stewart et al. 2018	phs001443.v1.p1	Temporal development of the gut microbiome in early childhood from the TEDDY study	https://www.nature.com/articles/s41586-018-0617-x	Germany	Germany	Industrialized	976	72	46	0.947	6
Stewart et al. 2018	phs001443.v1.p1	Temporal development of the gut microbiome in early childhood from the TEDDY study	https://www.nature.com/articles/s41586-018-0617-x	Sweden	Sweden	Industrialized	3483	260	110	0.945	7
Stewart et al. 2018	phs001443.v1.p1	Temporal development of the gut microbiome in early childhood from the TEDDY study	https://www.nature.com/articles/s41586-018-0617-x	Washington (US)	Washington	Industrialized	854	69	52	0.926	17
Backhead et al. 2015	ERP005989	Dynamics and Stabilization of the Human Gut Microbiome during the First Year of Life	https://www-cell-com.stanford.idm.oclc.org/cell-host-microbe/fulltext/S1931-3128(15)00162-6?_returnURL=https%3A%2F%2Flinkinghub.elsevier.com%2Fretrieve%2Fpii%2FS1931312815001626%3Fshowall%3Dtrue	Sweden	Halland	Industrialized	196	98	96	0.945	7
Tett et al. 2019	SRP168387	The Prevotella Copri Complex Comprises Four Distinct Clades Underrepresented in Westernized Populations	https://pubmed.ncbi.nlm.nih.gov/31607556	Ethiopia	Gimbichu in the Oromia region	Transitional	25	25	25	0.485	173
Olm et al. 2022				Tanzania	Hadza	Non-industrialized	39	39	39
						Totals =	11175	1170	682

### Sheet: Infant 16S Studies
Reference	SRA/dbGaP/ENA/mgRast	Paper title	Paper link	Location	Population (greatest specificity in original publication)	Lifestyle	Lifestyles	Number samples	Number subjects	Used in this study	HDI Rank	HDI Number
Stewart et al. 2018	phs001443.v1.p1	Temporal development of the gut microbiome in early childhood from the TEDDY study	https://www.nature.com/articles/s41586-018-0617-x	Colorado (US)	Colorado	Industrialized	Industrialized	1797	114	114	0.926	17
Stewart et al. 2018	phs001443.v1.p1	Temporal development of the gut microbiome in early childhood from the TEDDY study	https://www.nature.com/articles/s41586-018-0617-x	Finland	Finland	Industrialized	Industrialized	2612	221	221	0.938	11
Stewart et al. 2018	phs001443.v1.p1	Temporal development of the gut microbiome in early childhood from the TEDDY study	https://www.nature.com/articles/s41586-018-0617-x	Georgia (US)	Georgia	Industrialized	Industrialized	578	40	38	0.926	17
Stewart et al. 2018	phs001443.v1.p1	Temporal development of the gut microbiome in early childhood from the TEDDY study	https://www.nature.com/articles/s41586-018-0617-x	Germany	Germany	Industrialized	Industrialized	979	71	71	0.947	6
Stewart et al. 2018	phs001443.v1.p1	Temporal development of the gut microbiome in early childhood from the TEDDY study	https://www.nature.com/articles/s41586-018-0617-x	Sweden	Sweden	Industrialized	Industrialized	3534	258	258	0.945	7
Stewart et al. 2018	phs001443.v1.p1	Temporal development of the gut microbiome in early childhood from the TEDDY study	https://www.nature.com/articles/s41586-018-0617-x	Washington (US)	Washington	Industrialized	Industrialized	801	69	69	0.926	17
Raman et al. 2019	PRJEB27068	A sparse covarying unit that describes healthy and impaired human gut microbiota development	https://science.sciencemag.org/content/365/6449/eaau4735	Bangladesh	Dhaka (Mirpur)	Urban Slum	Tranisitional	1259	45	45	0.632	133
Raman et al. 2019	PRJEB27068	A sparse covarying unit that describes healthy and impaired human gut microbiota development	https://science.sciencemag.org/content/365/6449/eaau4735	Peru	Iquitos	Rural	Tranisitional	487	22	22	0.777	79
Raman et al. 2019	PRJEB27068	A sparse covarying unit that describes healthy and impaired human gut microbiota development	https://science.sciencemag.org/content/365/6449/eaau4735	India	Vellore	Rural/Urban Slum	Tranisitional	331	14	14	0.645	131
Raman et al. 2019	PRJEB27068	A sparse covarying unit that describes healthy and impaired human gut microbiota development	https://science.sciencemag.org/content/365/6449/eaau4735	South Africa	Limpopo	Rural	Tranisitional	148	7	7	0.709	114
Raman et al. 2019	PRJEB27068	A sparse covarying unit that describes healthy and impaired human gut microbiota development	https://science.sciencemag.org/content/365/6449/eaau4735	Brazil	Fortaleza	Urban	Industrialized	124	7	7	0.765	84
Vatenan et al. 2016	SRP090628	Variation in Microbiome LPS Immunogenicity Contributes to Autoimmunity in Humans	https://www.ncbi.nlm.nih.gov/pmc/articles/PMC4950857/	Finland	Espoo	Industrialized	Industrialized	118	55	55	0.938	11
Vatenan et al. 2016	SRP090628	Variation in Microbiome LPS Immunogenicity Contributes to Autoimmunity in Humans	https://www.ncbi.nlm.nih.gov/pmc/articles/PMC4950857/	Estonia	Tartu	Industrialized	Industrialized	134	62	62	0.892	29
Vatenan et al. 2016	SRP090628	Variation in Microbiome LPS Immunogenicity Contributes to Autoimmunity in Humans	https://www.ncbi.nlm.nih.gov/pmc/articles/PMC4950857/	Russia	Russia Karelia (Petrozavodsk)	Transitional/Agrarian	Tranisitional	311	71	71
Ayeni et al. 2018	mgp83994	Infant and Adult Gut Microbiome and Metabolome in Rural Bassa and Urban Settlers from Nigeria	https://pubmed.ncbi.nlm.nih.gov/29874590/	Nigeria	Bassa	Rural subsitence isolated farmers	Traditional	9	9	9
Ayeni et al. 2018	mgp83994	Infant and Adult Gut Microbiome and Metabolome in Rural Bassa and Urban Settlers from Nigeria	https://pubmed.ncbi.nlm.nih.gov/29874590/	Nigeria	four state capitals (Ilorin, Abeokuta, Ado Ekiti, and Ibadan) and the Nigerian capital city (Abuja)	Semi-urban	Tranisitional	12	12	12	0.539	161
Kamng'ona et al. 2019	PRJEB29433	The association of gut microbiota characteristics in Malawian infants with growth and inflammation	https://www.nature.com/articles/s41598-019-49274-y	Malawi	Mangochi district	Semi-urban	Tranisitional	2756	715	715	0.483	174
Sprockett et al. 2019	PRJNA574920	Microbiota assembly, structure, and dynamics among Tsimane horticulturalists of the Bolivian Amazon	https://www.nature.com/articles/s41467-020-17541-6	Bolivia	Tsimane	Non-industrialized	Traditional	215	215	48
Olm et al. 2022				Tanzania	Hadza	Non-industrialized	Traditional	62	62	62
						Total:		16267	2069	1900

### Sheet: Mother Infant MGX Studies
Reference	SRA/ENA	Paper title	Paper link	Country	Population	Lifestyle	Number infant samples	Number mom samples	Number dyads
Backhead et al. 2015	ERP005989	Dynamics and Stabilization of the Human Gut Microbiome during the First Year of Life	https://www.sciencedirect.com/science/article/pii/S1931312815001626	Sweden	Halland	Industrialized	196	196	98
Olm et al. 2022				Tanzania	Hadza	Non-industrialized	23	23	23
